# Landscape of super-enhancers in small cell carcinoma of the ovary, hypercalcemic type and efficacy of targeting with natural product triptolide

**DOI:** 10.1101/2023.09.08.556863

**Authors:** Jessica D. Lang, William Selleck, Shawn Striker, Nicolle A. Hipschman, Rochelle Kofman, Anthony N. Karnezis, Felix K. F. Kommoss, Friedrich Kommoss, Jae Rim Wendt, Salvatore J. Facista, William P. D. Hendricks, Krystal A. Orlando, Patrick Pirrotte, Elizabeth A Raupach, Victoria L. Zismann, Yemin Wang, David G. Huntsman, Bernard E. Weissman, Jeffrey M. Trent

**Author notes:** **Financial support**. This work is supported by the National Institutes of Health (R01CA195670 and R01CA195670-S2 to D.G.H., J.T. and B.W. and K99CA234391 to J.D.L), the Canadian Institute of Health Research (CIHR PJT-462168 to Y.W.), the Terry Fox Research Institute Initiative New Frontiers Program in Cancer (D.G.H.), the Marsha Rivkin Center for Ovarian Cancer Research, the Ovarian Cancer Alliance of Arizona, the Small Cell Ovarian Cancer Foundation, Colleen’s Dream Foundation, and philanthropic support to the TGen Foundation. **Corresponding author** Jessica Diane Lang 1111 Highland Avenue, WIMR 2766, Madison, Wisconsin, 53705. **Conflicts of interest**. No conflicts of interest to report.

## Abstract

**Purpose:** Small cell carcinoma of the ovary-hypercalcemic type (SCCOHT) is a rare form of ovarian cancer affecting young women and girls. SCCOHT is driven by loss of both SWI/SNF ATPases SMARCA4 and SMARCA2, having major effects on enhancer landscapes. Super-enhancers are a distinct subset of enhancer clusters frequently associated with oncogenes in cancer.

**Experimental Design:** SCCOHT cell lines and PDX models were interrogated for super-enhancer landscape with H3K27ac CUT&RUN integrated with RNAseq data for associated oncogene analysis. IHC staining and drug efficacy studies in PDX models demonstrate clinical translatability.

**Results:** Here we discovered key distinctions between SWI/SNF chromatin occupancy following SMARCA4 restoration at enhancer vs. super-enhancer sites and characterized putative oncogene expression driven by super-enhancer activity. SCCOHT super-enhancer target genes were particularly enriched in developmental processes, most notably nervous system development. We found high sensitivity of SCCOHT cell lines to triptolide, a small molecule that targets the XPB subunit of the transcription factor II H (TFIIH) complex, found at super-enhancers. Triptolide inhibits expression of many super-enhancer associated genes, including oncogenes. Notably, SALL4 expression is significantly decreased following short triptolide treatment, and its RNA expression was high in SCCOHT tumors relative to other ovarian cancers. In SCCOHT patient-derived xenograft models, triptolide and its prodrug derivative minnelide are particularly effective in inhibiting tumor growth.

**Conclusions:** These results demonstrate the key oncogenic role of super-enhancer activity following epigenetic dysfunction in SCCOHT, which can be effectively targeted through inhibition of its functional components, such as TFIIH inhibition with triptolide.

**Statement of Translational Relevance:** This work identifies a potential therapeutic strategy for small cell carcinoma of the ovary-hypercalcemic type (SCCOHT), a rare and aggressive ovarian cancer affecting young women and children. This study highlights the role of the loss of SWI/SNF ATPase SMARCA4 in altering super-enhancers to promote high oncogene expression. We discovered that SCCOHT cells exhibited high sensitivity to triptolide, a small molecule derived from Tripterygium wilfordii, which targets the XPB subunit of the transcription factor II H (TFIIH) complex found at super-enhancers. Triptolide inhibits the expression of super-enhancer-associated genes, including oncogenes like SALL4, which is highly expressed in SCCOHT. Moreover, in SCCOHT patient-derived xenograft models, triptolide and its derivative minnelide effectively inhibited tumor growth. These findings suggest that targeting super-enhancer activity could be a promising therapeutic approach for SCCOHT, offering potential clinical benefits to patients who currently face limited treatment options and poor outcomes.
