## Supplemental Table 1 for "Landscape of super-enhancers in small cell carcinoma of the ovary, hypercalcemic type and efficacy of targeting with natural product triptolide"

### Sheet: SupplementalTable1
Gene Name
ACTB
MALAT1
SEMA3A
SGK1
EMP1
TES
CAV2
MID1
ID4
MDM1
DNM3OS
NR2F1
GAB2
LIMS1
USP25
AZIN1
IRF2BPL
MLLT10
STAU2
ATAD2B
RAPGEF2
DOCK7
STAT3
NEAT1
RAP1B
PLEKHG1
ARID5B
ADGRG6
MTATP6P1
SKIDA1
MIR1915HG
MEX3A
USP37
KMT2B
RAI1
ERF
FAM172A
GCC2
GABARAP
TRIR
ENSA
EMC10
IMPDH2
KDELR1
SETD1B
KDM6B
RNF216
ARIH2
MIR99AHG
CA11
BCL9L
NXF1
ATP11A
PLD3
ZC3H15
WDR75
LMNA
FSCN1
MTMR2
ERCC1
PAFAH1B3
GSK3A
CTDNEP1
LTBP3
SSBP4
EMP3
RHBDD1
GET3
ZFP64
PTPN9
CTDSP1
VASP
MAN2A2
TRMT112
PRDX5
SCARB1
OTUD7B
CYTH2
CARD8
PRCC
DVL2
TNRC18
HEXIM1
RPS6KB1
SIN3A
HDGF
SMARCC2
WDR6
RPL18
CHD3
PHIP
ACADVL
ISYNA1
MPDZ
CIC
NFIC
DLG4
NBR1
CS
CIRBP
QRICH1
ANKRD52
COL5A2
NAB1
QSER1
NFAT5
PRRC2B
ARID1A
RAP2B
MCL1
CAVIN1
PCDH9
NTS
SYNE2
UBC
VMP1
MACF1
NFIB
ENAH
ZNF217
NR2F2
