## Supplemental Table 2 for "Landscape of super-enhancers in small cell carcinoma of the ovary, hypercalcemic type and efficacy of targeting with natural product triptolide"

### Sheet: SupplementalTable2
GO biological process complete	Homo sapiens - REFLIST (20589)	upload_1 (120)	upload_1 (expected)	upload_1 (over/under)	upload_1 (fold Enrichment)	upload_1 (raw P-value)	upload_1 (FDR)	log2FDR	Fenrich	size	GOsize
system development (GO:0048731)	3719	41	21.68	+	1.89	2.41e-05	0.00923	6.75945	1.89	41	3719
regulation of transcription, DNA-templated (GO:0006355)	3455	40	20.14	+	1.99	1.19e-05	0.00581	7.42725	1.99	40	3455
regulation of transcription by RNA polymerase II (GO:0006357)	2619	31	15.26	+	2.03	9.48e-05	0.0303	5.04454	2.03	31	2619
regulation of primary metabolic process (GO:0080090)	5847	61	34.08	+	1.79	2.49e-07	0.000556	10.8126	1.79	61	5847
regulation of nucleobase-containing compound metabolic process (GO:0019219)	4059	46	23.66	+	1.94	2.66e-06	0.0016	9.28771	1.94	46	4059
regulation of nucleic acid-templated transcription (GO:1903506)	3456	40	20.14	+	1.99	1.19e-05	0.00565	7.46753	1.99	40	3456
regulation of nitrogen compound metabolic process (GO:0051171)	5689	58	33.16	+	1.75	1.71e-06	0.00112	9.80229	1.75	58	5689
regulation of neuron projection arborization (GO:0150011)	15	3	0.09	+	34.31	0.000145	0.0422	4.56661	34.31	3	15
regulation of metabolic process (GO:0019222)	6720	66	39.17	+	1.69	6.71e-07	0.000619	10.6578	1.69	66	6720
regulation of macromolecule metabolic process (GO:0060255)	6190	61	36.08	+	1.69	3.04e-06	0.00177	9.14203	1.69	61	6190
regulation of macromolecule biosynthetic process (GO:0010556)	3932	43	22.92	+	1.88	1.97e-05	0.00814	6.94076	1.88	43	3932
regulation of gene expression (GO:0010468)	4833	50	28.17	+	1.78	1.16e-05	0.00585	7.41735	1.78	50	4833
regulation of cellular process (GO:0050794)	11275	93	65.71	+	1.42	2.88e-07	0.000564	10.792	1.42	93	11275
regulation of cellular metabolic process (GO:0031323)	6040	62	35.2	+	1.76	3.31e-07	0.000519	10.912	1.76	62	6040
regulation of cellular biosynthetic process (GO:0031326)	4095	47	23.87	+	1.97	1.51e-06	0.00107	9.86817	1.97	47	4095
regulation of biosynthetic process (GO:0009889)	4155	47	24.22	+	1.94	1.9e-06	0.00119	9.71482	1.94	47	4155
regulation of biological process (GO:0050789)	11735	95	68.4	+	1.39	6.11e-07	0.000598	10.7076	1.39	95	11735
regulation of RNA metabolic process (GO:0051252)	3753	43	21.87	+	1.97	4.7e-06	0.00263	8.57072	1.97	43	3753
regulation of RNA biosynthetic process (GO:2001141)	3465	40	20.2	+	1.98	1.23e-05	0.00565	7.46753	1.98	40	3465
positive regulation of transcription, DNA-templated (GO:0045893)	1696	28	9.88	+	2.83	4.42e-07	0.000533	10.8736	2.83	28	1696
positive regulation of transcription by RNA polymerase II (GO:0045944)	1251	19	7.29	+	2.61	0.000126	0.0372	4.74855	2.61	19	1251
positive regulation of nucleobase-containing compound metabolic process (GO:0045935)	2034	30	11.85	+	2.53	1.62e-06	0.0011	9.82828	2.53	30	2034
positive regulation of nucleic acid-templated transcription (GO:1903508)	1696	28	9.88	+	2.83	4.42e-07	0.000577	10.7591	2.83	28	1696
positive regulation of nitrogen compound metabolic process (GO:0051173)	3142	41	18.31	+	2.24	3.03e-07	0.000528	10.8872	2.24	41	3142
positive regulation of metabolic process (GO:0009893)	3816	46	22.24	+	2.07	4.04e-07	0.000576	10.7616	2.07	46	3816
positive regulation of macromolecule metabolic process (GO:0010604)	3507	43	20.44	+	2.1	1.07e-06	0.000801	10.2859	2.1	43	3507
positive regulation of macromolecule biosynthetic process (GO:0010557)	1920	30	11.19	+	2.68	4.91e-07	0.000513	10.9288	2.68	30	1920
positive regulation of cellular process (GO:0048522)	5740	66	33.45	+	1.97	5.6e-10	8.77e-06	16.799	1.97	66	5740
positive regulation of cellular metabolic process (GO:0031325)	3329	43	19.4	+	2.22	1.63e-07	0.000512	10.9316	2.22	43	3329
positive regulation of cellular biosynthetic process (GO:0031328)	2024	32	11.8	+	2.71	1.39e-07	0.000544	10.8441	2.71	32	2024
positive regulation of biosynthetic process (GO:0009891)	2062	33	12.02	+	2.75	6.23e-08	0.000325	11.5873	2.75	33	2062
positive regulation of biological process (GO:0048518)	6255	68	36.46	+	1.87	3.16e-09	2.47e-05	15.3051	1.87	68	6255
positive regulation of RNA metabolic process (GO:0051254)	1828	30	10.65	+	2.82	1.73e-07	0.000453	11.1082	2.82	30	1828
positive regulation of RNA biosynthetic process (GO:1902680)	1702	28	9.92	+	2.82	4.74e-07	0.000531	10.879	2.82	28	1702
negative regulation of transcription, DNA-templated (GO:0045892)	1313	20	7.65	+	2.61	7.85e-05	0.0274	5.18968	2.61	20	1313
negative regulation of nucleobase-containing compound metabolic process (GO:0045934)	1551	23	9.04	+	2.54	3.18e-05	0.0118	6.40507	2.54	23	1551
negative regulation of nucleic acid-templated transcription (GO:1903507)	1315	20	7.66	+	2.61	8.02e-05	0.0273	5.19496	2.61	20	1315
negative regulation of metabolic process (GO:0009892)	2968	37	17.3	+	2.14	5.31e-06	0.00287	8.44473	2.14	37	2968
negative regulation of macromolecule metabolic process (GO:0010605)	2751	32	16.03	+	2	0.000121	0.0373	4.74468	2	32	2751
negative regulation of macromolecule biosynthetic process (GO:0010558)	1522	22	8.87	+	2.48	7.07e-05	0.0252	5.31043	2.48	22	1522
negative regulation of cellular process (GO:0048523)	4867	50	28.37	+	1.76	1.29e-05	0.00578	7.43471	1.76	50	4867
negative regulation of cellular metabolic process (GO:0031324)	2539	32	14.8	+	2.16	1.99e-05	0.00799	6.96759	2.16	32	2539
negative regulation of cellular biosynthetic process (GO:0031327)	1581	24	9.21	+	2.6	1.41e-05	0.00616	7.34285	2.6	24	1581
negative regulation of biosynthetic process (GO:0009890)	1610	24	9.38	+	2.56	1.9e-05	0.00805	6.9568	2.56	24	1610
negative regulation of biological process (GO:0048519)	5288	56	30.82	+	1.82	9.01e-07	0.000743	10.3944	1.82	56	5288
negative regulation of RNA metabolic process (GO:0051253)	1427	21	8.32	+	2.52	8.25e-05	0.0269	5.21625	2.52	21	1427
negative regulation of RNA biosynthetic process (GO:1902679)	1317	20	7.68	+	2.61	8.18e-05	0.0273	5.19496	2.61	20	1317
multicellular organism development (GO:0007275)	4129	45	24.07	+	1.87	1.03e-05	0.00538	7.53818	1.87	45	4129
developmental process (GO:0032502)	5561	58	32.41	+	1.79	7.98e-07	0.000695	10.4907	1.79	58	5561
cellular developmental process (GO:0048869)	3440	37	20.05	+	1.85	0.000124	0.0372	4.74855	1.85	37	3440
cell differentiation (GO:0030154)	3418	37	19.92	+	1.86	0.000113	0.0354	4.82011	1.86	37	3418
biological regulation (GO:0065007)	12469	95	72.67	+	1.31	1.99e-05	0.00781	7.00046	1.31	95	12469
anatomical structure development (GO:0048856)	5029	54	29.31	+	1.84	1.03e-06	0.000811	10.268	1.84	54	5029
Rap protein signal transduction (GO:0032486)	11	3	0.06	+	46.79	6.59e-05	0.024	5.38082	46.79	3	11
